# Gene expression profile of the developing endosperm in durum wheat provides insight into starch biosynthesis

**DOI:** 10.1101/2022.10.21.513215

**Authors:** Jiawen Chen, Alexander Watson-Lazowski, Martin Vickers, David Seung

## Abstract

Durum wheat (*Triticum turgidum* subsp. *durum*) is widely grown for pasta production, and more recently, is gaining additional interest due to its resilience to warm, dry climates and its use as an experimental model for wheat research. Like in bread wheat, the starch and protein accumulated in the endosperm during grain development are the primary contributors to the calorific value of durum grains. To enable further research into endosperm development and storage reserve synthesis, we generated a high-quality transcriptomics dataset from developing endosperms of variety Kronos, to complement the extensive mutant resources available for this variety. Endosperms were dissected from grains harvested at eight timepoints during grain development (6 to 30 days post anthesis (dpa)), then RNA sequencing was used to profile the transcriptome at each stage. The largest changes in gene expression profile were observed between the earlier timepoints, prior to 15 dpa. We detected a total of 29,925 genes that were significantly differentially expressed between at least two timepoints, and clustering analysis revealed nine distinct expression patterns. We demonstrate the potential of our dataset to provide new insights into key processes that occur during endosperm development, using starch metabolism as an example. Overall, we provide a valuable resource for studying endosperm development in this increasingly important crop species.
