## Supplemental File 5 for "Gene expression profile of the developing endosperm in durum wheat provides insight into starch biosynthesis"

### Sheet: Starch-related genes
Gene	Chromosome	Genome	Wheat Gene ID	Triticum aestivum accession	Triticum turgidum accession	Svevo.v1 Ensembl canonical transcript	Notes
ADP-glucose metabolism
Phosphoglucose isomerase (cytosolic)	1	A	cPGI-A1	TraesCS1A02G040600	TRITD1Av1G009070	TRITD1Av1G009070.3
Phosphoglucose isomerase (cytosolic)	1	B	cPGI-B1	TraesCS1B02G053600	TRITD0Uv1G004800	TRITD0Uv1G004800.3
Phosphoglucose isomerase (cytosolic)	1	D	cPGI-D1	TraesCS1D02G041200
Phosphoglucose isomerase (plastidial)	5	A	pPGI-A1	TraesCS5A02G247200	TRITD5Av1G151880	TRITD5Av1G151880.4
Phosphoglucose isomerase (plastidial)	5	B	pPGI-B1	TraesCS5B02G244300	TRITD5Bv1G140970	TRITD5Bv1G140970.6
Phosphoglucose isomerase (plastidial)	5	D	pPGI-D1	TraesCS5D02G253700
Phosphoglucomutase	4	A	PGM-A1	TraesCS4A02G267000	TRITD4Av1G192620	TRITD4Av1G192620.2
Phosphoglucomutase	4	B	PGM-B1	TraesCS4B02G047300	TRITD4Bv1G013910	TRITD4Bv1G013910.1
Phosphoglucomutase	4	D	PGM-D1	TraesCS4D02G047300
ADPG pyrophosphorylase (plastidial large subunit)	5	A	pAGPL-A1	TraesCS5A02G472000	TRITD5Av1G230810	TRITD5Av1G230810.4
ADPG pyrophosphorylase (plastidial large subunit)	5	B	pAGPL-B1	TraesCS5B02G484700	TRITD5Bv1G230020	TRITD5Bv1G230020.4
ADPG pyrophosphorylase (plastidial large subunit)	5	D	pAGPL-D1	TraesCS5D02G484500
ADPG pyrophosphorylase (cytosolic large subunit)	1	A	cAGPL-A1	TraesCS1A02G419600	TRITD1Av1G222050	TRITD1Av1G222050.4
ADPG pyrophosphorylase (cytosolic large subunit)	1	B	cAGPL-B1	TraesCS1B02G449700	TRITD1Bv1G219480	TRITD1Bv1G219480.3
ADPG pyrophosphorylase (cytosolic large subunit)	1	D	cAGPL-D1	TraesCS1D02G427400
ADPG pyrophosphorylase (small subunit 2)	5	A	AGPS2-A1		TRITD5Av1G130230	TRITD5Av1G130230.2	*hexaploid wheat has lost this homeolog
ADPG pyrophosphorylase (small subunit 2)	5	B	AGPS2-B1	TraesCS5B02G175800	TRITD5Bv1G109080	TRITD5Bv1G109080.2
ADPG pyrophosphorylase (small subunit 2)	5	D	AGPS2-D1	TraesCS5D02G182600
ADPG pyrophosphorylase (small subunit 1)	7	A	AGPS1-A1	TraesCS7A02G287400	TRITD7Av1G131980	TRITD7Av1G131980.4
ADPG pyrophosphorylase (small subunit 1)	7	B	AGPS1-B1	TraesCS7B02G183300	TRITD7Bv1G093200	TRITD7Bv1G093200.4
ADPG pyrophosphorylase (small subunit 1)	7	D	AGPS1-D1	TraesCS7D02G284900
Brittle1 transporter 1	6	A	BT1.1-A1	TraesCS6A02G175100	TRITD6Av1G076230	TRITD6Av1G076230.1
Brittle1 transporter 1	6	B	BT1.1-B1	TraesCS6B02G210000	TRITD6Bv1G086030	TRITD6Bv1G086030.1
Brittle1 transporter 1	6	D	BT1.1-D1	TraesCS6D02G168200
Brittle1 transporter 2	1	A	BT1.2-A1	TraesCS1A02G115500
Brittle1 transporter 2	1	B	BT1.2-B1	TraesCS1B02G135400	TRITD1Bv1G059650	TRITD1Bv1G059650.2
Brittle1 transporter 2	1	D	BT1.2-D1	TraesCS1D02G116900
Brittle1 transporter 3	7	A	BT1.3-A1	TraesCS7A02G495700	TRITD7Av1G259170	TRITD7Av1G259170.3
Brittle1 transporter 3	7	B	BT1.3-B1	TraesCS7B02G401600	TRITD7Bv1G209490	TRITD7Bv1G209490.1
Brittle1 transporter 3	7	D	BT1.3-D1	TraesCS7D02G483000
Nucleotide transporter 1	3	A	NTT1-A1	TraesCS3A02G233300	TRITD3Av1G153940	TRITD3Av1G153940.1
Nucleotide transporter 1	3	B	NTT1-B1	TraesCS3B02G262600	TRITD3Bv1G136520	TRITD3Bv1G136520.1
Nucleotide transporter 1	3	D	NTT1-D1	TraesCS3D02G219900
Nucleotide transporter 2	6	A	NTT2-A1	TraesCS6A02G178000	TRITD6Av1G079700	TRITD6Av1G079700.3
Nucleotide transporter 2	6	B	NTT2-B1	TraesCS6B02G206800	TRITD6Bv1G084300	TRITD6Bv1G084300.2
Nucleotide transporter 2	6	D	NTT2-D1	TraesCS6D02G166400
Amylopectin synthesis
Starch synthase 1	7	A	SS1-A1	TraesCS7A02G120300	TRITD7Av1G035470	TRITD7Av1G035470.2
Starch synthase 1	7	B	SS1-B1	TraesCS7B02G018600	TRITD7Bv1G005840	TRITD7Bv1G005840.3
Starch synthase 1	7	D	SS1-D1	TraesCS7D02G117800
Starch synthase 2a	7	A	SS2a-A1	TraesCS7A02G189000	TRITD7Av1G061960	TRITD7Av1G061960.1
Starch synthase 2a	7	B	SS2a-B1	TraesCS7B02G093800	TRITD7Bv1G038900	TRITD7Bv1G038900.1
Starch synthase 2a	7	D	SS2a-D1	TraesCS7D02G190100
Starch synthase 2b	6	A	SS2b-A1	TraesCS6A02G307800	TRITD6Av1G189220	TRITD6Av1G189220.1
Starch synthase 2b	6	B	SS2b-B1	TraesCS6B02G336400	TRITD6Bv1G179480	TRITD6Bv1G179480.1
Starch synthase 2b	6	D	SS2b-D1	TraesCS6D02G287000
Starch synthase 2c	1	A	SS2c-A1	TraesCS1A02G137200	TRITD1Av1G080190	TRITD1Av1G080190.4
Starch synthase 2c	1	B	SS2c-B1	TraesCS1B02G155700	TRITD1Bv1G086030	TRITD1Bv1G086030.4
Starch synthase 2c	1	D	SS2c-D1	TraesCS1D02G138100
Starch synthase 3a	1	A	SS3a-A1	TraesCS1A02G091500	TRITD1Av1G036690	TRITD1Av1G036690.4
Starch synthase 3a	1	B	SS3a-B1	TraesCS1B02G119300	TRITD1Bv1G048610	TRITD1Bv1G048610.1
Starch synthase 3a	1	D	SS3a-D1	TraesCS1D02G100100
Starch synthase 3b	2	A	SS3b-A1	TraesCS2A02G468800	TRITD2Av1G261450	TRITD2Av1G261450.1
Starch synthase 3b	2	B	SS3b-B1	TraesCS2B02G491700	TRITD2Bv1G224370	TRITD2Bv1G224370.3
Starch synthase 3b	2	D	SS3b-D1	TraesCS2D02G468900
Starch branching enzyme 1.1	7	A	SBE1.1-A1	TraesCS7A02G549100	TRITD7Av1G275430	TRITD7Av1G275430.6
Starch branching enzyme 1.1	7	B	SBE1.1-B1	TraesCS7B02G472500	TRITD7Bv1G229250	TRITD7Bv1G229250.2
Starch branching enzyme 1.1	7	D	SBE1.1-D1	TraesCS7D02G535400
Starch branching enzyme 1.2	7	A	SBE1.2-A1	TraesCS7A02G549200	TRITD7Av1G275440	TRITD7Av1G275440.3
Starch branching enzyme 1.2	7	B	SBE1.2-B1	TraesCS7B02G472400	TRITD7Bv1G229260	TRITD7Bv1G229260.4
Starch branching enzyme 1.2	7	D	SBE1.2-D1	TraesCS7D02G535500
Starch branching enzyme 1.3	7	A	SBE1.3-A1	TraesCS7A02G549300	TRITD7Av1G275430*	TRITD7Av1G275430.15*	*misannotated as splice variant of SBE1.1-A1
Starch branching enzyme 1.3	7	B	SBE1.3-B1	TraesCS7B02G472300	TRITD7Bv1G229280	TRITD7Bv1G229280.2
Starch branching enzyme 1.3	7	D	SBE1.3-D1	TraesCS7D02G535600
Starch branching enzyme 2a	2	A	SBE2a-A1	TraesCS2A02G293400	TRITD2Av1G178500	TRITD2Av1G178500.8
Starch branching enzyme 2a	2	B	SBE2a-B1	TraesCS2B02G309500	TRITD2Bv1G146930	TRITD2Bv1G146930.6
Starch branching enzyme 2a	2	D	SBE2a-D1	TraesCS2D02G290800
Starch branching enzyme 2b	2	A	SBE2b-A1	TraesCS2A02G310300	TRITD2Av1G189770	TRITD2Av1G189770.8
Starch branching enzyme 2b	2	B	SBE2b-B1	TraesCS2B02G327300	TRITD2Bv1G155490	TRITD2Bv1G155490.4
Starch branching enzyme 2b	2	D	SBE2b-D1	TraesCS2D02G308600
Isoamylase 1	7	A	ISA1-A1	TraesCS7A02G251400	TRITD7Av1G095990	TRITD7Av1G095990.1
Isoamylase 1	7	B	ISA1-B1	TraesCS7B02G139700	TRITD7Bv1G064650	TRITD7Bv1G064650.2
Isoamylase 1	7	D	ISA1-D1	TraesCS7D02G249500
Isoamylase 2	1	A	ISA2-A1	TraesCS1A02G247100	TRITD1Av1G159000	TRITD1Av1G159000.2
Isoamylase 2	1	B	ISA2-B1	TraesCS1B02G257700	TRITD1Bv1G144610	TRITD1Bv1G144610.1
Isoamylase 2	1	D	ISA2-D1	TraesCS1D02G246300
Early Starvation 1	5	A	ESV1-A1	TraesCS5A02G501000	TRITD5Av1G240490	TRITD5Av1G240490.1
Early Starvation 1	4	B	ESV1-B1	TraesCS4B02G329400	TRITD4Bv1G186730	TRITD4Bv1G186730.1
Early Starvation 1	4	D	ESV1-D1	TraesCS4D02G326500
Like Early Starvation	4	A	LESV-A1	TraesCS4A02G149300	TRITD4Av1G102260	TRITD4Av1G102260.1
Like Early Starvation	4	B	LESV-D1	TraesCS4B02G158500	TRITD4Bv1G087000	TRITD4Bv1G087000.1
Amylose synthesis
Granule-bound starch synthase 1	4	A	GBSSI-A2*	TraesCS4A02G418200	TRITD4Av1G243640	TRITD4Av1G243640.4	*7B homeolog has translocated to 4A
Granule-bound starch synthase 1	7	A	GBSSI-A1	TraesCS7A02G070100	TRITD7Av1G018110	TRITD7Av1G018110.3
Granule-bound starch synthase 1	7	D	GBSSI-D1	TraesCS7D02G064300
Granule-bound starch synthase 2	2	A	GBSSII-A1	TraesCS2A02G373600
Granule-bound starch synthase 2	2	B	GBSSII-B1	TraesCS2B02G390700	TRITD2Bv1G184590	TRITD2Bv1G184590.1
Granule-bound starch synthase 2	2	D	GBSSII-D1	TraesCS2D02G369800
Protein Targeting to Starch 1	6	A	PTST1-A1	TraesCS6A02G102300	TRITD6Av1G029630	TRITD6Av1G029630.1
Protein Targeting to Starch 1	6	B	PTST1-B1	TraesCS6B02G130700	TRITD6Bv1G042270	TRITD6Bv1G042270.2
Protein Targeting to Starch 1	6	D	PTST1-D1	TraesCS6D02G090900
Granule Initiation
Starch synthase 4	1	A	SS4-A1	TraesCS1A02G353300	TRITD1Av1G202430	TRITD1Av1G202430.3
Starch synthase 4	1	B	SS4-B1	TraesCS1B02G368500	TRITD1Bv1G193680	TRITD1Bv1G193680.3
Starch synthase 4	1	D	SS4-D1	TraesCS1D02G356900
B-granule content 1	4	A	BGC1-A1	TraesCS4A02G284000	TRITD4Av1G198830	TRITD4Av1G198830.3
B-granule content 1	4	B	BGC1-B1	TraesCS4B02G029700	TRITD0Uv1G034540	TRITD0Uv1G034540.1
B-granule content 1	4	D	BGC1-D1	TraesCS4D02G026700
Myosin-resembling chloroplast protein	6	A	MRC-A1	TraesCS6A02G180500	TRITD6Av1G081580	TRITD6Av1G081580.2
Myosin-resembling chloroplast protein	6	D	MRC-D1	TraesCS6D02G164600
MAR-binding filament-like protein 1.1	1	A	MFP1.1-A1	TraesCS1A02G119700	TRITD1Av1G054690	TRITD1Av1G054690.1
MAR-binding filament-like protein 1.1	1	B	MFP1.1-B1	TraesCS1B02G139100	TRITD1Bv1G062760	TRITD1Bv1G062760.3
MAR-binding filament-like protein 1.1	1	D	MFP1.1-D1	TraesCS1D02G120600
MAR-binding filament-like protein 1.2	3	A	MFP1.2-A1	TraesCS3A02G117800	TRITD3Av1G038460	TRITD3Av1G038460.3
MAR-binding filament-like protein 1.2	3	B	MFP1.2-B1	TraesCS3B02G137100	TRITD3Bv1G047250	TRITD3Bv1G047250.4
MAR-binding filament-like protein 1.2	3	D	MFP1.2-D1	TraesCS3D02G119600
MOS Metabolism
Disproportionating enzyme 1	2	A	DPE1-A1	TraesCS2A02G159300	TRITD2Av1G048150	TRITD2Av1G048150.2
Disproportionating enzyme 1	2	B	DPE1-B1	TraesCS2B02G184900	TRITD2Bv1G061150	TRITD2Bv1G061150.2
Disproportionating enzyme 1	2	D	DPE1-D1	TraesCS2D02G166600
Disproportionating enzyme 2	2	A	DPE2-A1	TraesCS2A02G123800	TRITD2Av1G035070	TRITD2Av1G035070.1
Disproportionating enzyme 2	2	B	DPE2-B1	TraesCS2B02G145700	TRITD2Bv1G044170	TRITD2Bv1G044170.1
Disproportionating enzyme 2	2	D	DPE2-D1	TraesCS2D02G126600
Starch phosphorylase 2.1 (cytosolic)	3	A	PHS2.1-A1	TraesCS3A02G366400	TRITD3Av1G223380	TRITD3Av1G223380.3
Starch phosphorylase 2.1 (cytosolic)	3	B	PHS2.1-B1	TraesCS3B02G398000	TRITD3Bv1G205620	TRITD3Bv1G205620.1
Starch phosphorylase 2.1 (cytosolic)	3	D	PHS2.1-D1	TraesCS3D02G359300
Starch phosphorylase 2.2 (cytosolic)	3	A	PHS2.2-A1	TraesCS3A02G366300
Starch phosphorylase 2.2 (cytosolic)	3	B	PHS2.2-B1	TraesCS3B02G397900	TRITD3Bv1G205640	TRITD3Bv1G205640.1
Starch phosphorylase 2.2 (cytosolic)	3	D	PHS2.2-D1	TraesCS3D02G359200
Starch phosphorylase 1 (plastidial)	5	A	PHS1-A1	TraesCS5A02G395200	TRITD5Av1G205670	TRITD5Av1G205670.2
Starch phosphorylase 1 (plastidial)	5	B	PHS1-B1	TraesCS5B02G400000	TRITD5Bv1G201740	TRITD5Bv1G201740.3
Starch phosphorylase 1 (plastidial)	5	D	PHS1-D1	TraesCS5D02G404500
Starch degradation							* Note, This list excludes BZR BAMs - BAM7 and BAM8 which are unlikely to be involved in starch degradation.
Alpha amylase 2	2	A	AMY2-A1	TraesCS2A02G289800	TRITD2Av1G176800	TRITD2Av1G176800.4	Secreted AMY1 isoforms are listed separately below.
Alpha amylase 2	2	B	AMY2-B1	TraesCS2B02G306400	TRITD2Bv1G145150	TRITD2Bv1G145150.6
Alpha amylase 2	2	D	AMY2-D1	TraesCS2D02G287800
Alpha amylase 3	3	A	AMY3-A1	TraesCS3A02G248000	TRITD3Av1G166320	TRITD3Av1G166320.4
Alpha amylase 3	3	B	AMY3-B1	TraesCS3B02G276700	TRITD3Bv1G144770	TRITD3Bv1G144770.1
Alpha amylase 3	3	D	AMY3-D1	TraesCS3D02G248000
Beta amylase 5.1	2	A	BAM5.1-A1	TraesCS2A02G215100	TRITD2Av1G083950	TRITD2Av1G083950.4
Beta amylase 5.1	2	B	BAM5.1-B1	TraesCS2B02G240100	TRITD2Bv1G089710	TRITD2Bv1G089710.6
Beta amylase 5.1	2	D	BAM5.1-D1	TraesCS2D02G220900
Beta amylase 5.2	2	A	BAM5.2-A1	TraesCS2A02G215300	TRITD2Av1G084010	TRITD2Av1G084010.3
Beta amylase 5.2	2	B	BAM5.2-B1	TraesCS2B02G240200	TRITD2Bv1G089680	TRITD2Bv1G089680.1
Beta amylase 5.2	2	D	BAM5.2-D1	TraesCS2D02G221000
Beta amylase 5.3	5	A	BAM5.3-A1	TraesCS5A02G554200	TRITD5Av1G257530	TRITD5Av1G257530.5
Beta amylase 5.3	4	B	BAM5.3-B1	TraesCS4B02G393500	TRITD4Bv1G206310	TRITD4Bv1G206310.1
Beta amylase 5.3	U		BAM5.3-D1	TraesCSU02G032700
Beta amylase 1.1	5	A	BAM1.1-A1	TraesCS5A02G513200	TRITD5Av1G244830	TRITD5Av1G244830.1
Beta amylase 1.1	4	B	BAM1.1-B1	TraesCS4B02G344300	TRITD4Bv1G193500	TRITD4Bv1G193500.1
Beta amylase 1.1	4	D	BAM1.1-D1	TraesCS4D02G339400
Beta amylase 1.2	1	A	BAM1.2-A2	TraesCS1A02G147100
Beta amylase 1.2	1	A	BAM1.2-A1	TraesCS1A02G147300	TRITD1Av1G090680	TRITD1Av1G090680.3
Beta amylase 1.2	1	B	BAM1.2-B1	TraesCS1B02G165400	TRITD1Bv1G094190	TRITD1Bv1G094190.1
Beta amylase 3	1	A	BAM3-A1	TraesCS1A02G215500	TRITD1Av1G138730	TRITD1Av1G138730.2
Beta amylase 3	1	B	BAM3-B1	TraesCS1B02G229000	TRITD1Bv1G132490	TRITD1Bv1G132490.2
Beta amylase 3	1	D	BAM3-D1	TraesCS1D02G218000
Beta amylase 9	2	A	BAM9-A1	TraesCS2A02G120800	TRITD2Av1G034210	TRITD2Av1G034210.1
Beta amylase 9	2	B	BAM9-B1	TraesCS2B02G141700	TRITD2Bv1G043100	TRITD2Bv1G043100.1
Beta amylase 10	3	A	BAM10-A1	TraesCS3A02G159900	TRITD3Av1G069090	TRITD3Av1G069090.1
Beta amylase 10	3	B	BAM10-B1	TraesCS3B02G190600	TRITD3Bv1G074950	TRITD3Bv1G074950.3
Beta amylase 10	3	D	BAM10-D1	TraesCS3D02G167100
Isoamylase 3	5	A	ISA3-A1	TraesCS5A02G248700	TRITD5Av1G152540	TRITD5Av1G152540.4
Isoamylase 3	5	B	ISA3-B1	TraesCS5B02G246400	TRITD5Bv1G141610	TRITD5Bv1G141610.1
Isoamylase 3	5	D	ISA3-D1	TraesCS5D02G255800
Limit dextrinase	7	A	LDA-A1	TraesCS7A02G133500	TRITD7Av1G039520	TRITD7Av1G039520.6
Limit dextrinase	7	B	LDA-B1	TraesCS7B02G034600	TRITD7Bv1G013060	TRITD7Bv1G013060.1
Limit dextrinase	7	D	LDA-D1	TraesCS7D02G133100
Reversible starch phosphorylation
Glucan, water dikinase 1.1	1	A	GWD1.1-A1	TraesCS1A02G346200	TRITD1Av1G199930	TRITD1Av1G199930.3
Glucan, water dikinase 1.1	1	B	GWD1.1-B1	TraesCS1B02G359800	TRITD1Bv1G190420	TRITD1Bv1G190420.3
Glucan, water dikinase 1.1	1	D	GWD1.1-D1	TraesCS1D02G348900
Glucan, water dikinase 1.2	7	A	GWD1.2-A1	TraesCS7A02G235200	TRITD7Av1G086070	TRITD7Av1G086070.8
Glucan, water dikinase 1.2	7	B	GWD1.2-B1	TraesCS7B02G133400	TRITD7Bv1G060720	TRITD7Bv1G060720.4
Glucan, water dikinase 1.2	7	D	GWD1.2-D1	TraesCS7D02G235200
Phosphoglucan, water dikinase	4	A	PWD-A2*	TraesCS4A02G444300	TRITD4Av1G252630	TRITD4Av1G252630.2	*7B homeolog has translocated to 4A
Phosphoglucan, water dikinase	7	A	PWD-A1	TraesCS7A02G043700	TRITD0Uv1G059180	TRITD0Uv1G059180.4
Phosphoglucan, water dikinase	7	D	PWD-D1	TraesCS7D02G039500
Phosphoglucan phosphatase SEX4	5	A	SEX4-A1	TraesCS5A02G529100	TRITD5Av1G249420	TRITD5Av1G249420.3
Phosphoglucan phosphatase SEX4	4	B	SEX4-B1	TraesCS4B02G360800	TRITD4Bv1G199000	TRITD4Bv1G199000.4
Phosphoglucan phosphatase SEX4	4	D	SEX4-D1	TraesCS4D02G353800
Phosphoglucan Phosphatase Like SEX4 1	1	A	LSF1-A1	TraesCS1A02G431500	TRITD1Av1G226140	TRITD1Av1G226140.2
Phosphoglucan Phosphatase Like SEX4 1	1	B	LSF1-B1	TraesCS1B02G466300	TRITD1Bv1G224020	TRITD1Bv1G224020.3
Phosphoglucan Phosphatase Like SEX4 1	1	D	LSF1-D1	TraesCS1D02G440600
Phosphoglucan Phosphatase Like SEX4 2	5	A	LSF2-A1	TraesCS5A02G148200
Phosphoglucan Phosphatase Like SEX4 2	5	B	LSF2-B1	TraesCS5B02G146700	TRITD5Bv1G093040	TRITD5Bv1G093040.2
Phosphoglucan Phosphatase Like SEX4 2	5	D	LSF2-D1	TraesCS5D02G144600
Plastidial transporters
Maltose transporter MEX1	2	A	MEX1-A1	TraesCS2A02G436100	TRITD2Av1G251940	TRITD2Av1G251940.3
Maltose transporter MEX1	2	B	MEX1-B1	TraesCS2B02G457100	TRITD2Bv1G213840	TRITD2Bv1G213840.3
Glucose transporter	3	A	pGlcT-A1	TraesCS3A02G036600	TRITD3Av1G008420	TRITD3Av1G008420.1
Glucose transporter	3	B	pGlcT-B1	TraesCS3B02G047300	TRITD3Bv1G012270	TRITD3Bv1G012270.1
Glucose transporter	3	D	pGlcT-D1	TraesCS3D02G043500
Glucose 6-phosphate/P translocator	7	A	GPT1-A1	TraesCS7A02G287500	TRITD7Av1G132020	TRITD7Av1G132020.1
Glucose 6-phosphate/P translocator	7	B	GPT1-B1	TraesCS7B02G178500	TRITD7Bv1G095380	TRITD7Bv1G095380.1
Glucose 6-phosphate/P translocator	7	D	GPT1-D1	TraesCS7D02G288100
Glucose 6-phosphate/P translocator	2	A	GPT2-A1	TraesCS2A02G220400	TRITD2Av1G086750	TRITD2Av1G086750.1
Glucose 6-phosphate/P translocator	2	B	GPT2-B1	TraesCS2B02G245900	TRITD2Bv1G091850	TRITD2Bv1G091850.1
Glucose 6-phosphate/P translocator	2	D	GPT2-D1	TraesCS2D02G226000
Secreted alpha amylases
Alpha amylase 1	5	A		TraesCS5A02G464500	TRITD5Av1G228350	TRITD5Av1G228350.1
Alpha amylase 1	5	B		TraesCS5B02G475700	TRITD5Bv1G227200	TRITD5Bv1G227200.1
Alpha amylase 1	5	B		TraesCS5B02G476000
Alpha amylase 1	5	D		TraesCS5D02G477100
Alpha amylase 1	4	B		TraesCS4B02G285400	No durum ortholog
Alpha amylase 1	4	B		TraesCS4B02G285600
Alpha amylase 1	4	D		TraesCS4D02G284400
Alpha amylase 1	5	A		TraesCS5A02G238100	TRITD5Av1G148910	TRITD5Av1G148910.2
Alpha amylase 1	5	B		TraesCS5B02G236600	TRITD5Bv1G138280	TRITD5Bv1G138280.1
Alpha amylase 1	5	D		TraesCS5D02G245000
Alpha amylase 1	7	A		TraesCS7A02G384000	TRITD7Av1G206750	TRITD7Av1G206750.4
Alpha amylase 1	7	A		TraesCS7A02G383900
Alpha amylase 1	7	A		TraesCS7A02G383200	TRITD7Av1G206090	TRITD7Av1G206090.2
Alpha amylase 1	7	B		TraesCS7B02G286100	TRITD7Bv1G160600	TRITD7Bv1G160600.2
Alpha amylase 1	7	B		TraesCS7B02G286000	TRITD7Bv1G160590	TRITD7Bv1G160590.1
Alpha amylase 1	7	B		TraesCS7B02G286700	TRITD7Bv1G160880	TRITD7Bv1G160880.1
Alpha amylase 1	7	D		TraesCS7D02G380500
Alpha amylase 1	7	D		TraesCS7D02G380400
Alpha amylase 1	7	D		TraesCS7D02G379700
Alpha amylase 1	6	A		TraesCS6A02G319300	TRITD6Av1G194540	TRITD6Av1G194540.1
Alpha amylase 1	6	B		TraesCS6B02G349800	TRITD0Uv1G114540	TRITD0Uv1G114540.1
Alpha amylase 1	6	B		TraesCS6B02G349500	TRITD6Bv1G187350	TRITD6Bv1G187350.2
Alpha amylase 1	6	B		TraesCS6B02G349700	TRITD6Bv1G187180	TRITD6Bv1G187180.1
Alpha amylase 1	6	D		TraesCS6D02G298500
Alpha amylase 1	6	A		TraesCS6A02G334200
Alpha amylase 1	6	A		TraesCS6A02G334100	TRITD6Av1G199690	TRITD6Av1G199690.1
Alpha amylase 1	6	B		TraesCS6B02G364800
Alpha amylase 1	6	B		TraesCS6B02G364900	TRITD6Bv1G195150	TRITD6Bv1G195150.1
Alpha amylase 1	6	D		TraesCS6D02G313500
Alpha amylase 1	6	D		TraesCS6D02G313300

### Sheet: ADP-glucose metabolism
Svevo.v1 Ensembl canonical transcript	Gene	Wheat Gene ID	Chromosome	Genome	Triticum aestivum accession	6 dpa (average TPM)	8 dpa (average TPM)	10 dpa (average TPM)	13 dpa (average TPM)	15 dpa (average TPM)	18 dpa (average TPM)	20 dpa (average TPM)	30 dpa (average TPM)
TRITD5Av1G230810.4	ADPG pyrophosphorylase (plastidial large subunit)	pAGPL-A1	5	A	TraesCS5A02G472000	5.09022	12.4171	24.7738	27.5334	23.3084	21.2888	14.8174	7.11771
TRITD5Bv1G230020.4	ADPG pyrophosphorylase (plastidial large subunit)	pAGPL-B1	5	B	TraesCS5B02G484700	1.42328	3.37801	5.99147	6.81222	5.85368	3.40631	2.71486	0.91475
TRITD1Av1G222050.4	ADPG pyrophosphorylase (cytosolic large subunit)	cAGPL-A1	1	A	TraesCS1A02G419600	16.1853	96.3096	330.194	329.224	328.208	386.527	386.836	409.141
TRITD1Bv1G219480.3	ADPG pyrophosphorylase (cytosolic large subunit)	cAGPL-B1	1	B	TraesCS1B02G449700	93.0919	355.322	877.436	691.678	628.371	638.678	590.856	475.129
TRITD5Av1G130230.2	ADPG pyrophosphorylase (small subunit 2)	AGPS2-A1	5	A	lost in hexaploid wheat	22.5214	22.0109	18.6972	14.9088	12.9351	12.0795	11.9593	12.5463
TRITD5Bv1G109080.2	ADPG pyrophosphorylase (small subunit 2)	AGPS2-B1	5	B	TraesCS5B02G175800	20.7445	28.0404	37.121	32.2865	27.2458	24.422	20.9304	21.6287
TRITD7Av1G131980.4	ADPG pyrophosphorylase (small subunit 1)	AGPS1-A1	7	A	TraesCS7A02G287400	31.6959	203.932	725.578	799.007	758.467	703.142	529.846	364.025
TRITD7Bv1G093200.4	ADPG pyrophosphorylase (small subunit 1)	AGPS1-B1	7	B	TraesCS7B02G183300	59.3166	240.942	766.953	779.946	762.186	644.444	497.014	344.708
TRITD3Av1G153940.1	Nucleotide transporter 1	NTT1-A1	3	A	TraesCS3A02G233300	10.3968	15.264	14.407	10.8223	6.92941	5.69596	4.64514	3.26766
TRITD3Bv1G136520.1	Nucleotide transporter 1	NTT1-B1	3	B	TraesCS3B02G262600	13.0658	16.3784	12.7021	8.41006	4.49568	4.28433	4.09693	2.76934
TRITD6Av1G079700.3	Nucleotide transporter 2	NTT2-A1	6	A	TraesCS6A02G178000	12.0091	17.4306	16.6188	11.95	7.38915	6.18888	6.09446	3.96109
TRITD6Bv1G084300.2	Nucleotide transporter 2	NTT2-B1	6	B	TraesCS6B02G206800	4.63785	6.78704	5.49327	3.66473	2.34167	2.34924	2.70511	1.30798
TRITD6Av1G076230.1	Brittle1 transporter 1	BT1.1-A1	6	A	TraesCS6A02G175100	85.6517	392.858	685.873	514.279	340.956	267.801	210.32	39.0144
TRITD6Bv1G086030.1	Brittle1 transporter 1	BT1.1-B1	6	B	TraesCS6B02G210000	105.017	352.635	525.49	378.915	238.094	195.498	135.729	11.9045
TRITD1Bv1G059650.2	Brittle1 transporter 2	BT1.2-B1	1	B	TraesCS1B02G135400	5.78071	4.80662	3.11358	3.765	3.74205	2.68354	2.88016	2.21606
TRITD7Av1G259170.3	Brittle1 transporter 3	BT1.3-A1	7	A	TraesCS7A02G495700	6.26586	7.10903	6.70748	5.60441	3.42224	2.88704	3.19367	2.34758
TRITD7Bv1G209490.1	Brittle1 transporter 3	BT1.3-B1	7	B	TraesCS7B02G401600	13.6189	12.1114	9.39806	7.93081	6.19101	4.20212	4.94301	3.52713
TRITD1Av1G009070.3	Phosphoglucose isomerase (cytosolic)	cPGI-A1	1	A	TraesCS1A02G040600	30.8091	47.1176	71.2202	65.8521	53.1434	46.3071	34.1453	25.862
TRITD0Uv1G004800.3	Phosphoglucose isomerase (cytosolic)	cPGI-B1	1	B	TraesCS1B02G053600	10.2344	16.211	28.7984	30.8611	29.1893	25.9507	17.6474	14.541
TRITD5Av1G151880.4	Phosphoglucose isomerase (plastidial)	pPGI-A1	5	A	TraesCS5A02G247200	25.2533	34.2822	29.4169	19.3695	14.2594	12.3409	11.8187	7.9
TRITD5Bv1G140970.6	Phosphoglucose isomerase (plastidial)	pPGI-B1	5	B	TraesCS5B02G244300	34.5298	50.8309	53.5756	39.6287	24.4751	21.5041	16.7439	10.6481
TRITD4Av1G192620.2	Phosphoglucomutase	PGM-A1	4	A	TraesCS4A02G267000	44.6394	64.9366	68.1901	54.981	36.7299	33.6942	29.1425	15.0888
TRITD4Bv1G013910.1	Phosphoglucomutase	PGM-B1	4	B	TraesCS4B02G047300	74.7623	109.203	120.088	89.7603	60.7798	56.7701	49.0515	26.4061

### Sheet: Amylopectin synthesis
Svevo.v1 Ensembl canonical transcript	Gene	Wheat Gene ID	Chromosome	Genome	Triticum aestivum accession	6 dpa (average TPM)	8 dpa (average TPM)	10 dpa (average TPM)	13 dpa (average TPM)	15 dpa (average TPM)	18 dpa (average TPM)	20 dpa (average TPM)	30 dpa (average TPM)
TRITD7Av1G275430.6	Starch branching enzyme 1.1	SBE1.1-A1	7	A	TraesCS7A02G549100	12.3789	18.1776	42.0466	77.5066	96.1406	126.611	142.615	214.863
TRITD7Bv1G229250.2	Starch branching enzyme 1.1	SBE1.1-B1	7	B	TraesCS7B02G472500	9.89111	16.2084	42.981	85.4983	87.0932	109.222	109.398	124.473
TRITD7Av1G275440.3	Starch branching enzyme 1.2	SBE1.2-A1	7	A	TraesCS7A02G549200	4.28669	10.1123	23.6411	26.6016	22.6769	27.7124	23.7566	12.8572
TRITD7Bv1G229260.4	Starch branching enzyme 1.2	SBE1.2-B1	7	B	TraesCS7B02G472400	1.84698	8.17515	16.7847	20.7184	18.4338	20.4227	16.8544	9.04611
TRITD7Bv1G229280.2	Starch branching enzyme 1.3	SBE1.3-B1	7	B	TraesCS7B02G472300	4.96644	11.0785	23.3352	22.7083	18.23	16.2181	12.2603	7.30962
TRITD2Av1G189770.8	Starch branching enzyme 2b	SBE2b-A1	2	A	TraesCS2A02G310300	22.0786	83.3206	221.953	207.867	198.823	212.561	183.739	111.121
TRITD2Bv1G155490.4	Starch branching enzyme 2b	SBE2b-B1	2	B	TraesCS2B02G327300	32.658	83.5165	172.611	131.885	113.067	117.135	95.307	60.9468
TRITD2Av1G178500.8	Starch branching enzyme 2a	SBE2a -A1	2	A	TraesCS2A02G293400	71.7312	161.481	295.898	231.899	215.517	203.928	183.554	102.121
TRITD2Bv1G146930.6	Starch branching enzyme 2a	SBE2a -B1	2	B	TraesCS2B02G309500	48.0732	112.416	223.158	195.072	176.26	166.939	148.461	70.7112
TRITD4Bv1G186730.1	Early Starvation 1	ESV1-B1	4	B	TraesCS4B02G329400	10.896	11.2931	15.5912	24.2392	20.3904	15.8959	11.5205	6.45022
TRITD5Av1G240490.1	Early Starvation 1	ESV1-A1	5	A	TraesCS5A02G501000	7.44726	7.8388	7.19059	7.92608	6.70414	5.09218	4.49406	2.5807
TRITD7Av1G095990.1	Isoamylase 1	ISA1-A1	7	A	TraesCS7A02G251400	17.187	33.1222	55.3316	49.2693	46.2069	52.612	47.7823	30.3892
TRITD7Bv1G064650.2	Isoamylase 1	ISA1-B1	7	B	TraesCS7B02G139700	18.2526	31.083	48.7748	46.7737	45.3381	44.8274	39.4298	27.9738
TRITD1Av1G159000.2	Isoamylase 2	ISA2-A1	1	A	TraesCS1A02G247100	12.2415	18.2686	23.808	18.7263	15.9356	16.2864	14.6007	8.96558
TRITD1Bv1G144610.1	Isoamylase 2	ISA2-B1	1	B	TraesCS1B02G257700	8.74345	15.0021	20.8361	17.9661	13.4158	14.6516	12.2278	8.5232
TRITD4Av1G102260.1	Like Early Starvation	LESV-A1	4	A	TraesCS4A02G149300	1.07579	1.86873	3.76685	4.99109	4.02839	3.03492	2.39605	1.03717
TRITD4Bv1G087000.1	Like Early Starvation	LESV-B1	4	B	TraesCS4B02G158500	6.24415	9.3312	13.46	12.1134	9.79661	9.41162	7.75001	4.71993
TRITD7Av1G035470.2	Starch synthase 1	SS1-A1	7	A	TraesCS7A02G120300	21.5928	39.3307	72.2541	63.5143	64.5717	73.5628	83.4939	59.4442
TRITD7Bv1G005840.3	Starch synthase 1	SS1-B1	7	B	TraesCS7B02G018600	21.5192	48.1583	106.116	99.6785	105.281	125.422	136.871	108.947
TRITD7Av1G061960.1	Starch synthase 2a	SS2a-A1	7	A	TraesCS7A02G189000	40.6651	98.4535	160.44	115.623	87.5897	100.5	80.2983	24.1141
TRITD7Bv1G038900.1	Starch synthase 2a	SS2a-B1	7	B	TraesCS7B02G093800	40.4379	103.162	202.917	173.227	131.366	145.268	113.749	71.2311
TRITD1Av1G080190.4	Starch synthase 2c	SS2c-A1	1	A	TraesCS1A02G137200	1.9356	2.04136	1.54983	1.10673	0.79904	0.688794	0.72886	0.305429
TRITD1Bv1G086030.4	Starch synthase 2c	SS2c-B1	1	B	TraesCS1B02G155700	1.93981	1.71255	1.3924	0.96478	0.919927	0.843034	1.22682	0.662029
TRITD1Av1G036690.4	Starch synthase 3a	SS3a-A1	1	A	TraesCS1A02G091500	4.77704	10.6153	21.3878	24.7354	24.3972	25.2828	22.8438	13.0748
TRITD1Bv1G048610.1	Starch synthase 3a	SS3a-B1	1	B	TraesCS1B02G119300	7.67895	15.1381	29.7356	30.7322	28.6248	29.7914	25.9337	14.0494
TRITD2Av1G261450.1	Starch synthase 3b	SS3b-A1	2	A	TraesCS2A02G468800	1.74475	1.8989	2.03824	2.43561	2.78383	2.77838	2.89465	2.47265
TRITD2Bv1G224370.3	Starch synthase 3b	SS3b-B1	2	B	TraesCS2B02G491700	1.91871	1.60261	1.42516	1.4141	1.71884	1.70875	2.11692	2.1424
TRITD6Av1G189220.1	Starch synthase 2b	SS2b-A1	6	A	TraesCS6A02G307800	0.540089	0.345434	0.244136	0.487578	0.423476	0.412662	0.417555	0.569403
TRITD6Bv1G179480.1	Starch synthase 2b	SS2b-B1	6	B	TraesCS6B02G336400	0.718938	0.470195	0.15601	0.190458	0.097683	0.158509	0.320746	0.148912

### Sheet: Amylose synthesis
Svevo.v1 Ensembl canonical transcript	Gene	Wheat Gene ID	Chromosome	Genome	Triticum aestivum accession	6 dpa (average TPM)	8 dpa (average TPM)	10 dpa (average TPM)	13 dpa (average TPM)	15 dpa (average TPM)	18 dpa (average TPM)	20 dpa (average TPM)	30 dpa (average TPM)
TRITD4Av1G243640.4	Granule-bound starch synthase 1	GBSS1-A2*	4	A	TraesCS4A02G418200	53.3477	171.016	518.258	616.547	546.046	685.195	650.752	486.841	*7B homeolog has translocated to 4A
TRITD7Av1G018110.3	Granule-bound starch synthase 1	GBSS1-A1	7	A	TraesCS7A02G070100	51.8268	99.5249	339.764	500.076	467.657	606.677	601.196	347.889
TRITD2Bv1G184590.1	Granule-bound starch synthase 2	GBSS2-B1	2	B	TraesCS2B02G390700	5.10901	10.0736	11.6919	5.99032	4.95505	3.13886	1.55192	0.343769
TRITD6Av1G029630.1	Protein Targeting to Starch 1	PTST1-A1	6	A	TraesCS6A02G102300	4.80196	6.01957	9.69736	15.9721	15.3548	12.7132	10.2298	7.37142
TRITD6Bv1G042270.2	Protein Targeting to Starch 1	PTST1-B1	6	B	TraesCS6B02G130700	2.98391	4.34387	7.78172	13.6679	12.3727	10.8573	7.15483	6.17194

### Sheet: Reversible starch phosphorylati
Svevo.v1 Ensembl canonical transcript	Gene	Wheat Gene ID	Chromosome	Genome	Triticum aestivum accession	6 dpa (average TPM)	8 dpa (average TPM)	10 dpa (average TPM)	13 dpa (average TPM)	15 dpa (average TPM)	18 dpa (average TPM)	20 dpa (average TPM)	30 dpa (average TPM)
TRITD1Bv1G224020.3	Phosphoglucan Phosphatase Like SEX4 1	LSF1-B1	1	B	TraesCS1B02G466300	4.66814	4.85228	5.29932	4.66646	3.70146	2.78922	2.26414	1.43376
TRITD5Bv1G093040.2	Phosphoglucan Phosphatase Like SEX4 2	LSF2-B1	5	B	TraesCS5B02G146700	6.83554	8.2412	5.09241	4.00808	3.23267	3.41884	4.58028	3.87409
TRITD4Bv1G199000.4	Phosphoglucan phosphatase	SEX4-B1	4	B	TraesCS4B02G360800	5.82831	5.4074	3.49662	2.77162	1.82511	1.78291	2.489	2.58833
TRITD5Av1G249420.3	Phosphoglucan phosphatase	SEX4-A1	5	A	TraesCS5A02G529100	6.97477	5.05231	3.54483	3.55437	2.40363	1.75419	2.19851	1.93904
TRITD7Av1G086070.8	Glucan, water dikinase 1.2	GWD1.2-A1	7	A	TraesCS7A02G235200	0.254028	0.263436	0.240898	0.370141	0.388261	0.423949	1.21905	0.586321
TRITD4Av1G252630.2	Phosphoglucan, water dikinase	PWD-A2*	4	A	TraesCS4A02G444300	1.50696	2.15141	2.95871	2.5975	1.78394	1.84501	1.52789	1.34022	*7B homeolog has translocated to 4A
TRITD0Uv1G059180.4	Phosphoglucan, water dikinase	PWD-A1	7	A	TraesCS7A02G043700	7.95621	9.76899	9.73726	9.28935	7.43711	7.55341	6.31514	5.31564	*This one has not mapped to a chromosome in durum, but its sequence is virtually identical to the 7A in the hexaploid. Thus, we can be sure this corresponds to the 7A homelog
TRITD1Av1G226140.2	Phosphoglucan Phosphatase Like SEX4 1	LSF1-A1	1	A	TraesCS1A02G431500	0.577705	0.53599	0.916895	0.919506	0.639819	0.72459	0.709262	0.669884
TRITD1Av1G199930.3	Glucan, water dikinase 1.1	GWD1.1-A1	1	A	TraesCS1A02G346200	0	0.0100238	0.0376954	0.22199	0.205874	0.186254	0.0964058	0.137357
TRITD1Bv1G190420.3	Glucan, water dikinase 1.1	GWD1.1-B1	1	B	TraesCS1B02G359800	0.0170377	0.0279168	0.111331	0.593114	0.558587	0.392753	0.185255	0.0797734
TRITD7Bv1G060720.4	Glucan, water dikinase 1.2	GWD1.2-B1	7	B	TraesCS7B02G133400	0.464619	0.295538	0.199871	0.444782	0.448721	0.577441	0.963402	0.579132

### Sheet: Plastidial sugar transporters
Svevo.v1 Ensembl canonical transcript	Gene	Wheat Gene ID	Chromosome	Genome	Triticum aestivum accession	6 dpa (average TPM)	8 dpa (average TPM)	10 dpa (average TPM)	13 dpa (average TPM)	15 dpa (average TPM)	18 dpa (average TPM)	20 dpa (average TPM)	30 dpa (average TPM)
TRITD7Av1G132020.1	Glucose 6-phosphate/P translocator	GPT1-A1	7	A	TraesCS7A02G287500	14.1764	16.1286	13.4514	12.4557	6.59719	5.28297	5.45383	4.80825
TRITD7Bv1G095380.1	Glucose 6-phosphate/P translocator	GPT1-B1	7	B	TraesCS7B02G178500	9.14054	10.0082	7.29076	6.64788	3.58184	2.8488	2.95508	1.83006
TRITD2Av1G086750.1	Glucose 6-phosphate/P translocator	GPT2-A1	2	A	TraesCS2A02G220400	9.7595	8.64173	7.05592	7.46555	4.84968	4.8668	4.39383	3.63481
TRITD2Bv1G091850.1	Glucose 6-phosphate/P translocator	GPT2-B1	2	B	TraesCS2B02G245900	3.17124	2.88021	2.88978	2.88467	1.93551	1.50274	2.41937	2.03756
TRITD2Av1G251940.3	Maltose transporter MEX1	MEX1-A1	2	A	TraesCS2A02G436100	2.32943	3.37811	4.67723	6.50913	5.34525	5.51091	4.74143	3.28149
TRITD2Bv1G213840.3	Maltose transporter MEX1	MEX1-B1	2	B	TraesCS2B02G457100	2.02324	2.85416	3.89498	3.63459	2.79963	2.31491	2.07676	1.18846
TRITD3Av1G008420.1	Glucose transporter	pGlcT-A1	3	A	TraesCS3A02G036600	17.4098	20.4375	25.6484	31.7428	28.7705	32.4301	32.934	22.0091
TRITD3Bv1G012270.1	Glucose transporter	pGlcT-B1	3	B	TraesCS3B02G047300	28.1721	40.0816	66.3266	64.6516	61.3228	65.9009	62.8275	50.8361

### Sheet: MOS metabolism
Svevo.v1 Ensembl canonical transcript	Gene	Wheat Gene ID	Chromosome	Genome	Triticum aestivum accession	6 dpa (average TPM)	8 dpa (average TPM)	10 dpa (average TPM)	13 dpa (average TPM)	15 dpa (average TPM)	18 dpa (average TPM)	20 dpa (average TPM)	30 dpa (average TPM)
TRITD2Av1G048150.2	Disproportionating enzyme 1	DPE1-A1	2	A	TraesCS2A02G159300	5.59462	9.80507	19.6931	25.1863	27.0303	34.2647	29.5289	20.2845
TRITD2Bv1G061150.2	Disproportionating enzyme 1	DPE1-B1	2	B	TraesCS2B02G184900	4.89987	7.04051	14.4172	17.587	25.942	39.5977	42.8136	37.9037
TRITD2Av1G035070.1	Disproportionating enzyme 2	DPE2-A1	2	A	TraesCS2A02G123800	1.06205	1.06268	0.994949	1.87791	0.623834	0.517451	1.10079	1.20919
TRITD2Bv1G044170.1	Disproportionating enzyme 2	DPE2-B1	2	B	TraesCS2B02G145700	5.20422	5.05658	3.03976	2.60547	1.71969	1.53899	2.12928	1.71207
TRITD3Av1G223380.3	Starch phosphorylase 2.1 (cytosolic)	PHS2.1-A1	3	A	TraesCS3A02G366400	5.76017	7.24059	9.23594	7.38341	4.75517	4.7897	6.3296	3.62901
TRITD3Bv1G205620.1	Starch phosphorylase 2.1 (cytosolic)	PHS2.1-B1	3	B	TraesCS3B02G398000	6.58164	6.55824	4.86843	5.20468	2.63187	2.55685	5.70311	3.26341
TRITD5Av1G205670.2	Starch phosphorylase 1 (plastidial)	PHS1-A1	5	A	TraesCS5A02G395200	19.6713	58.6428	111.603	87.9276	72.337	70.504	57.8761	34.8861
TRITD5Bv1G201740.3	Starch phosphorylase 1 (plastidial)	PHS1-B1	5	B	TraesCS5B02G400000	36.5647	96.7083	155.959	103.427	78.4101	73.7001	54.4358	36.5387
TRITD3Bv1G205640.1	Starch phosphorylase 2.2 (cytosolic)	PHS2.2-B1	3	B	TraesCS3B02G397900	0.0468531	0.028302	0.0136474	0.00166118	0	0.0017293	0.0105965	0.00441857

### Sheet: Starch degradation
Svevo.v1 Ensembl canonical transcript	Gene	Wheat Gene ID	Chromosome	Genome	Triticum aestivum accession	6 dpa (average TPM)	8 dpa (average TPM)	10 dpa (average TPM)	13 dpa (average TPM)	15 dpa (average TPM)	18 dpa (average TPM)	20 dpa (average TPM)	30 dpa (average TPM)
TRITD2Av1G176800.4	Alpha amylase 2	AMY2-A1	2	A	TraesCS2A02G289800	1.73366	2.14605	2.13626	2.98401	1.70613	1.7826	1.31879	0.892342
TRITD2Bv1G145150.6	Alpha amylase 2	AMY2-B1	2	B	TraesCS2B02G306400	1.59306	1.53975	1.36225	2.18785	1.60171	1.27027	1.46965	1.04061
TRITD4Bv1G193500.1	Beta amylase 1.1	BAM1.1-B1	4	B	TraesCS4B02G344300	0.175528	0.0563912	0.404824	0.915194	0.715603	0.909414	1.44112	3.34307
TRITD5Av1G244830.1	Beta amylase 1.1	BAM1.1-A1	5	A	TraesCS5A02G513200	0.154978	0.057874	0.242005	0.799357	0.57097	0.943861	1.63066	5.82409
TRITD1Av1G138730.2	Beta amylase 3	BAM3-A1	1	A	TraesCS1A02G215500	0.702235	0.443201	0.394154	0.605912	0.274031	0.309731	0.497306	2.78129
TRITD2Av1G083950.4	Beta amylase 5.1	BAM5.1-A1	2	A	TraesCS2A02G215100	36.012	15.0812	4.97368	0.944346	0.531475	0.57614	0.290175	0.225352
TRITD2Bv1G089710.6	Beta amylase 5.1	BAM5.1-B1	2	B	TraesCS2B02G240100	25.5345	9.31916	2.87509	0.569123	0.472649	0.481093	0.326965	0.236765
TRITD4Bv1G206310.1	Beta amylase 5.3	BAM5.3-B1	4	B	TraesCS4B02G393500	0.200311	77.7722	1340.78	1886.31	2297.85	3266.66	3918.92	5423.68
TRITD5Av1G257530.5	Beta amylase 5.3	BAM5.3-A1	5	A	TraesCS5A02G554200	0.243399	59.9035	1088.04	2004.72	2427.95	3255.34	3769.42	4539.71
TRITD3Av1G069090.1	Beta amylase 10	BAM10-A1	3	A	TraesCS3A02G159900	4.16003	7.90216	11.5495	11.634	11.3339	12.8918	11.1522	8.60145
TRITD3Bv1G074950.3	Beta amylase 10	BAM10-B1	3	B	TraesCS3B02G190600	4.98086	7.86935	11.7747	11.7566	10.1204	10.0678	8.9104	5.71595
TRITD7Av1G039520.6	Limit dextrinase	LDA-A1	7	A	TraesCS7A02G133500	0.357268	1.49425	22.2992	41.357	44.9116	50.8477	43.0583	35.3716
TRITD7Bv1G013060.1	Limit dextrinase	LDA-B1	7	B	TraesCS7B02G034600	0.332627	1.20411	12.0841	25.3662	29.8158	30.1214	25.1067	15.138
TRITD3Av1G166320.4	Alpha amylase 3	AMY3-A1	3	A	TraesCS3A02G248000	0.27391	0.258449	0.231347	0.253448	0.271196	0.314005	0.382678	0.222248
TRITD3Bv1G144770.1	Alpha amylase 3	AMY3-B1	3	B	TraesCS3B02G276700	0.483479	0.255695	0.178466	0.35873	0.293905	0.449666	0.492893	0.292402
TRITD1Av1G090680.3	Beta amylase 1.2	BAM1.2-A1	1	A	TraesCS1A02G147300	0.531546	0.344989	0.105292	0.0951739	0.0473406	0.0172828	0.0661602	0.172878
TRITD1Bv1G094190.1	Beta amylase 1.2	BAM1.2-B1	1	B	TraesCS1B02G165400	0.00859933	0.103043	0.120024	0.0233959	0.00209665	0.00273467	0.0110746	0.00281747
TRITD1Bv1G132490.2	Beta amylase 3	BAM3-B1	1	B	TraesCS1B02G229000	0.796213	0.19979	0.362121	0.527622	0.307429	0.294837	0.387812	0.898417
TRITD2Av1G084010.3	Beta amylase 5.2	BAM5.2-A1	2	A	TraesCS2A02G215300	0.108836	0.305076	0.149171	0.0464292	0.020713	0.0036565	0	0
TRITD2Bv1G089680.1	Beta amylase 5.2	BAM5.2-B1	2	B	TraesCS2B02G240200	0.0109386	0.0675059	0.0243332	0.031293	0.00942987	0.00929673	0.0152198	0
TRITD2Av1G034210.1	Beta amylase 9	BAM9-A1	2	A	TraesCS2A02G120800	0	0	0	0	0	0	0	0
TRITD2Bv1G043100.1	Beta amylase 9	BAM9-B1	2	B	TraesCS2B02G141700	0.0942214	0.0922494	0.0132781	0.222564	0.111179	0.0867292	0.102975	0.348092
TRITD5Av1G152540.4	Isoamylase 3	ISA3-A1	5	A	TraesCS5A02G248700	0.373244	0.21375	0.0999677	0.242178	0.169426	0.130669	0.879141	0.878729
TRITD5Bv1G141610.1	Isoamylase 3	ISA3-B1	5	B	TraesCS5B02G246400	0.489308	0.258182	0.138038	0.218022	0.182041	0.149817	0.514335	0.226797

### Sheet: Granule initiation
Svevo.v1 Ensembl canonical transcript	Gene	Wheat Gene ID	Chromosome	Genome	Triticum aestivum accession	6 dpa (average TPM)	8 dpa (average TPM)	10 dpa (average TPM)	13 dpa (average TPM)	15 dpa (average TPM)	18 dpa (average TPM)	20 dpa (average TPM)	30 dpa (average TPM)
TRITD4Av1G198830.3	B-granule content 1	BGC1-A1	4	A	TraesCS4A02G284000	2.52367	2.10028	3.2761	6.57826	8.08439	11.3723	11.5003	14.0256
TRITD0Uv1G034540.1	B-granule content 1	BGC1-B1	4	B	TraesCS4B02G029700	1.86328	2.06378	5.30137	11.7052	14.1701	16.1518	13.4173	12.1735
TRITD1Av1G054690.1	MAR-binding filament-like protein 1.1	MFP1.1-A1	1	A	TraesCS1A02G119700	2.95527	3.80534	3.84313	2.70912	2.34986	2.06558	1.75992	1.09278
TRITD1Bv1G062760.3	MAR-binding filament-like protein 1.1	MFP1.1-B1	1	B	TraesCS1B02G139100	1.94495	2.08528	2.01098	1.2968	0.953755	0.734382	0.937061	0.6925
TRITD3Av1G038460.3	MAR-binding filament-like protein 1.2	MFP1.2-A1	3	A	TraesCS3A02G117800	3.53388	4.49084	5.77385	5.27509	4.53693	4.14283	3.81559	2.77375
TRITD3Bv1G047250.4	MAR-binding filament-like protein 1.2	MFP1.2-B1	3	B	TraesCS3B02G137100	3.9858	4.39174	4.16967	3.48687	2.96364	2.87061	2.74032	2.077
TRITD6Av1G081580.2	Myosin-resembling chloroplast protein	MRC-A1	6	A	TraesCS6A02G180500	3.43159	3.61016	2.93979	1.39615	0.719259	0.48855	0.430996	0.271073
TRITD1Av1G202430.3	Starch synthase 4	SS4-A1	1	A	TraesCS1A02G353300	0.775782	1.03638	1.03122	0.979445	0.898023	0.797948	0.647845	0.299194
TRITD1Bv1G193680.3	Starch synthase 4	SS4-B1	1	B	TraesCS1B02G368500	0.966137	0.850502	0.838093	0.440518	0.375891	0.335429	0.389193	0.232137
